# Bacteriophage-host interactions in microgravity aboard the International Space Station

**DOI:** 10.1101/2023.10.10.561409

**Authors:** Phil Huss, Chutikarn Chitboonthavisuk, Anthony Meger, Kyle Nishikawa, R.P. Oates, Heath Mills, Olivia Holzhaus, Srivatsan Raman

## Abstract

Bacteriophage-host interactions play a fundamental role in shaping microbial ecosystems. While extensively studied on Earth, their behavior in microgravity remains largely unexplored. Here, we report the dynamics between T7 bacteriophage and *E. coli* in microgravity aboard the International Space Station (ISS). Phage activity was initially delayed in microgravity but ultimately successful. We identified *de novo* mutations in both phage and bacteria that enhanced fitness in microgravity. Deep mutational scanning of the phage receptor binding domain revealed striking differences in the number, position, and mutational preferences between terrestrial and microgravity conditions, reflecting underlying differences in bacterial adaptation. Combinatorial libraries informed by microgravity selections yielded T7 variants capable of productively infecting uropathogenic *E. coli* resistant to wild-type T7 under terrestrial conditions. These findings help lay the foundation for future research on the impact of microgravity on phage-host interactions and microbial communities and the terrestrial benefits of this research.
