## Supplementary File 3 for "Bacteriophage-host interactions in microgravity aboard the International Space Station"

### Sheet: Sheet1
Significantly Enriched bacterial mutations
annotation	mutation	gene	Terrestrial Replicate 1 with phage	Terrestrial Replicate 2 with phage	Terrestrial Replicate 3 with phage	Terrestrial without Phage	Microgravity Replicate 1 with phage	Microgravity Replicate 2 with phage	Microgravity Replicate 3 with phage	Microgravity without phage	terrestrial_p_value	microgravity_p_value	terrestrial_adjusted_p	microgravity_adjusted_p	terrestrial_significance	microgravity_significance
coding (228/330 nt)	Δ1 bp	trxA →					1					0.0424163		0.0432337	not significant	significant
I105K (ATA→AAA)	T→A	ydcL →	1				0.339				0.0424163	0.0432337	0.0424163	0.0432337	significant	significant
L59R (CTG→CGG)	T→G	galU →	1								0.0424163		0.0424163		significant	not significant
Q43H (CAA→CAC)	A→C	lptA →	1								0.0424163		0.0424163		significant	not significant
coding (48/1824 nt)	Δ1 bp	typA →					0.965					0.0424163		0.0432337	not significant	significant
V73G (GTT→GGT)	T→G	topA →					0.961					0.0424163		0.0432337	not significant	significant
coding (129‑134/756 nt)	Δ6 bp	mlaA ←	0.615	0.249			0.954	0.165			0.0424163	0.0424163	0.0424163	0.0432337	significant	significant
coding (415/1284 nt)	(TGATAGAACGCCGCCAGCGCGCCGGT)1→2	gltA ←					0.85					0.0424163		0.0432337	not significant	significant
G8V (GGT→GTT)	C→A	ECD_00026 ←		0.736							0.0424163		0.0424163		significant	not significant
coding (212‑220/414 nt)	IS1 (–) +9 bp	hns ←	0.66								0.0424163		0.0424163		significant	not significant
coding (1830/3801 nt)	Δ1 bp	yhdP ←					0.569					0.0424163		0.0432337	not significant	significant
R232C (CGT→TGT)	G→A	hldE ←							0.565			0.0424163		0.0432337	not significant	significant
coding (2450/2526 nt)	+GCCGCAACT	mrcB →					0.516					0.0424163		0.0432337	not significant	significant
coding (157‑168/330 nt)	Δ12 bp	trxA →		0.444							0.0424163		0.0424163		significant	not significant
coding (135/756 nt)	+TTGAAG	mlaA ←							0.302			0.0432337		0.0432337	not significant	significant
coding (53‑62/396 nt)	Δ10 bp	rpsF →						0.277				0.0432337		0.0432337	not significant	significant
De novo mutations shown as abundance in each bacterial population
Mutations over 5% abundance
position	mutation	Terrestrial Replicate 1 with phage	Terrestrial Replicate 2 with phage	Terrestrial Replicate 3 with phage	Terrestrial without Phage	Microgravity Replicate 1 with phage	Microgravity Replicate 2 with phage	Microgravity Replicate 3 with phage	Microgravity without phage	annotation	gene	description
24843	C→A		0.736							G8V (GGT→GTT)	ECD_00026 ←	hypothetical protein
170031	+GCCGCAACT					0.516				coding (2450/2526 nt)	mrcB →	fused glycosyl transferase and transpeptidase
270171	T→G								0.187	E317D (GAA→GAC)	paoC ←	PaoABC aldehyde oxidoreductase, Moco‑containing subunit
270181	C→G					0.048			0.05	G314A (GGC→GCC)	paoC ←	PaoABC aldehyde oxidoreductase, Moco‑containing subunit
270193	T→G				0.088				0.074	N310T (AAC→ACC)	paoC ←	PaoABC aldehyde oxidoreductase, Moco‑containing subunit
302838	T→G				0.059					D280E (GAT→GAG)	yahA →	c‑di‑GMP‑specific phosphodiesterase
382763	A→T				0.052					T74S (ACC→TCC)	phoB →	response regulator in two‑component regulatory system with PhoR
418779	T→A					0.086				N172Y (AAC→TAC)	cyoA ←	cytochrome o ubiquinol oxidase subunit II
583329	Δ3 bp						0.051			coding (543‑545/1251 nt)	entS →	enterobactin exporter, iron‑regulated
617135	T→A				0.049	0.057			0.042	Y71* (TAT→TAA)	pagP →	phospholipid:lipid A palmitoyltransferase
712624	(TGATAGAACGCCGCCAGCGCGCCGGT)1→2					0.85				coding (415/1284 nt)	gltA ←	citrate synthase
735799	C→A					0.05			0.055	A266E (GCA→GAA)	tolA →	membrane anchored protein in TolA‑TolQ‑TolR complex
761277	T→G				0.05					W49G (TGG→GGG)	cII →	antitermination protein
761340	A→T								0.081	R70W (AGG→TGG)	cII →	antitermination protein
831941	G→C					0.176				S19C (TCT→TGT)	glnH ←	glutamine transporter subunit
879160	G→C				0.074					M62I (ATG→ATC)	ECD_00831 →	retron EC86 RNA‑directed DNA polymerase‑like protein
966296	Δ1 bp		0.184							coding (6/684 nt)	cmk →	cytidylate kinase
1009231	A→C								0.081	T66P (ACG→CCG)	ycbF →	putative periplasmic pilin chaperone
1021741	G→T					0.058				Q550K (CAA→AAA)	ycbZ ←	putative peptidase
1112199	G→C				0.2					A100P (GCC→CCC)	opgG →	OPG biosynthetic periplasmic beta‑1,6 branching glycosyltransferase
1132100	T→A								0.065	I101F (ATT→TTT)	flgN ←	export chaperone for FlgK and FlgL
1132139	G→T				0.063					Q88K (CAA→AAA)	flgN ←	export chaperone for FlgK and FlgL
1167121	C→A				0.055					H154N (CAT→AAT)	nagZ →	beta N‑acetyl‑glucosaminidase
1278447	G→C				0.074					R138S (AGG→AGC)	rssB →	PcnB‑degradosome interaction factor; response regulator
1279424	T→G	1								L59R (CTG→CGG)	galU →	glucose‑1‑phosphate uridylyltransferase
1280495	IS1 (–) +9 bp	0.66								coding (212‑220/414 nt)	hns ←	global DNA‑binding transcriptional dual regulator H‑NS
1280629	+TTTCTTCCAGCG								0.096	coding (86/414 nt)	hns ←	global DNA‑binding transcriptional dual regulator H‑NS
1297056	G→T								0.065	E126* (GAA→TAA)	tonB →	membrane spanning protein in TonB‑ExbB‑ExbD transport complex
1298936	A→T				0.055				0.035	V107E (GTG→GAG)	yciC ←	UPF0259 family inner membrane protein
1317635	T→G					0.961				V73G (GTT→GGT)	topA →	DNA topoisomerase I, omega subunit
1456829	G→C				0.089					A104P (GCG→CCG)	ydcL →	lipoprotein
1456833	T→A	1				0.339				I105K (ATA→AAA)	ydcL →	lipoprotein
1669544	C→G				0.105					G103A (GGG→GCG)	sodC ←	superoxide dismutase, Cu, Zn, periplasmic
1765396	C→A				0.062					G78C (GGT→TGT)	chbC ←	N,N'‑diacetylchitobiose‑specific enzyme IIC component of PTS
1765408	C→A								0.054	E74* (GAA→TAA)	chbC ←	N,N'‑diacetylchitobiose‑specific enzyme IIC component of PTS
1880942	T→A					0.172				D366V (GAT→GTT)	zwf ←	glucose‑6‑phosphate 1‑dehydrogenase
1928116	C→A				0.06					L189F (TTG→TTT)	araH ←	L‑arabinose ABC transporter permease
2061802	G→C				0.077					K2N (AAG→AAC)	baeS →	sensory histidine kinase in two‑component regulatory system with BaeR
2061804	T→A				0.11				0.134	F3Y (TTC→TAC)	baeS →	sensory histidine kinase in two‑component regulatory system with BaeR
2180212	Δ1 bp					0.107				coding (988/1761 nt)	yejM →	essential inner membrane DUF3413 domain‑containing protein; lipid A production and membrane permeability factor
2180214	Δ1 bp					0.185				coding (990/1761 nt)	yejM →	essential inner membrane DUF3413 domain‑containing protein; lipid A production and membrane permeability factor
2231639	G→T								0.05	N964K (AAC→AAA)	yfaL ←	adhesin
2231703	T→G								0.054	D943A (GAC→GCC) ‡	yfaL ←	adhesin
2231704	C→G				0.085				0.108	D943H (GAC→CAC) ‡	yfaL ←	adhesin
2314831	T→A				0.053	0.068				S72C (AGT→TGT)	argT ←	lysine/arginine/ornithine transporter subunit
2352976	+TTGAAG							0.302		coding (135/756 nt)	mlaA ←	ABC transporter maintaining OM lipid asymmetry, OM lipoprotein component
2352977	Δ6 bp	0.615	0.249			0.954	0.165			coding (129‑134/756 nt)	mlaA ←	ABC transporter maintaining OM lipid asymmetry, OM lipoprotein component
2404064	T→G					0.058				L72R (CTG→CGG)	cysZ →	sulfate transporter, sulfite inhibited
2425626	C→G				0.099					R246P (CGT→CCT)	eutR ←	eut operon transcriptional activator, AraC family
2648969	C→G								0.083	T232S (ACC→AGC)	ygaX →	putative transporter
2887550	A→T								0.054	Y151F (TAT→TTT)	fau →	5‑formyltetrahydrofolate cyclo‑ligase family protein
2955403	A→T		0.196							I210N (ATT→AAT)	ECD_02821 ←	hypothetical protein
3062159	G→A							0.565		R232C (CGT→TGT)	hldE ←	heptose 7‑phosphate kinase and heptose 1‑phosphate adenyltransferase
3175629	T→A				0.079					D244V (GAT→GTT)	deaD ←	ATP‑dependent RNA helicase
3212008	A→C	1								Q43H (CAA→CAC)	lptA →	lipopolysaccharide export ABC transporter periplasmic binding protein; Lipid A binding protein; LPS export and assembly protein
3255585	Δ1 bp					0.569				coding (1830/3801 nt)	yhdP ←	DUF3971‑AsmA2 domains protein
3392201	T→G				0.04	0.053				I207L (ATC→CTC)	yhgE ←	DUF4153 family putative inner membrane protein
3485921	G→C					0.113				G47R (GGT→CGT)	yhhH →	putative NTF2 fold immunity protein for polymorphic toxin RhsB
3776462	Δ10 bp							0.103		coding (839‑848/1365 nt)	mnmE →	tRNA U34 5‑methylaminomethyl‑2‑thiouridine modification GTPase
3856157	Δ12 bp		0.444							coding (157‑168/330 nt)	trxA →	thioredoxin 1
3856228	Δ1 bp					1				coding (228/330 nt)	trxA →	thioredoxin 1
3901194	G→T								0.053	A191S (GCC→TCC)	rhtC →	threonine efflux pump
3965152	Δ1 bp					0.965				coding (48/1824 nt)	typA →	GTP‑binding protein
3965327	A→T								0.051	T75S (ACC→TCC)	typA →	GTP‑binding protein
4038673	C→G				0.069					L98V (CTC→GTC)	metL →	Bifunctional aspartokinase/homoserine dehydrogenase 2
4084352	A→G		0.189							I120V (ATC→GTC) ‡	tufB →	translation elongation factor EF‑Tu 2
4084362	G→C		0.139							G123A (GGT→GCT)	tufB →	translation elongation factor EF‑Tu 2
4169125	G→C				0.067	0.036				M16I (ATG→ATC)	dusA →	tRNA‑dihydrouridine synthase A
4304889	G→T								0.071	D320Y (GAT→TAT) ‡	mutL →	methyl‑directed mismatch repair protein
4304890	A→T				0.1	0.117			0.092	D320V (GAT→GTT) ‡	mutL →	methyl‑directed mismatch repair protein
4304919	C→A				0.082					L330I (CTA→ATA)	mutL →	methyl‑directed mismatch repair protein
4331690	Δ10 bp						0.277			coding (53‑62/396 nt)	rpsF →	30S ribosomal subunit protein S6
4389505	C→A								0.052	D102Y (GAC→TAC)	argI ←	ornithine carbamoyltransferase 1
4389538	T→A				0.046				0.054	K91* (AAA→TAA)	argI ←	ornithine carbamoyltransferase 1
4418978	C→G					0.073				S81C (TCC→TGC)	ECD_04147 →	hypothetical protein
4447527	G→T				0.055					H160N (CAT→AAT)	nanC ←	N‑acetylnuraminic acid outer membrane channel protein
4515161	A→T				0.068					E266V (GAG→GTG)	lgoD →	L‑galactonate oxidoreductase; L‑gulonate oxidoreductase
4515179	C→G				0.052					P272R (CCG→CGG)	lgoD →	L‑galactonate oxidoreductase; L‑gulonate oxidoreductase
