## Supplementary File 4 for "Bacteriophage-host interactions in microgravity aboard the International Space Station"

### Sheet: DMS_S
mutations	mean_log2_FN_Microgravity	std_log2_FN_Microgravity	mean_log2_FN_Terrestrial	std_log2_FN_Terrestrial
Q472A	-1.8137	2.78406	-2.6834	2.62417
Q472C	2.14609	1.12758	0.590119	0.98329
Q472D	-6.44166	0.635099
Q472E	-2.21174	0.451003	-3.02434	0.575527
Q472F
Q472G	-5.13846	0.312058
Q472H	-1.51049	3.34871	-1.60019	0.139978
Q472I	-0.580864	1.91828	1.35	1.59366
Q472K	-1.19056	2.5949	-0.508116	0.841791
Q472L	-0.896779	3.51878	-0.246787	0.456125
Q472M	-0.935849	1.59126	0.263183	0.571174
Q472N	-2.85485	3.6317	-0.471171	0.931807
Q472P	-1.56098	1.30502	-0.475651	0.395808
Q472Q
Q472R	-0.827965	1.59427	3.63914	3.09093
Q472S	-2.41425	3.07643	-0.639265	0.485867
Q472T	-1.68112	1.49841	-1.43314	1.33994
Q472V	-0.478348	0.867865	-0.334825	0.411429
Q472W	-6.06386	0.997569
Q472Y	-3.60352	1.46783	-3.27031	1.52055
Q472Z	-4.1892	0.214654	0.152909	1.92781
V473A	-1.09304	1.14426	-0.216515	0.423442
V473C	-2.91948	4.63624
V473D
V473E	-6.02113	0.541796
V473F
V473G	-4.13589	0.817284
V473H
V473I	-0.880269	0.259393	0.71794	0.473656
V473K
V473L	-6.94315	0.996862	-4.30018	1.71155
V473M	-6.18169	0.867261
V473N
V473P
V473Q
V473R
V473S
V473T
V473V
V473W
V473Y
V473Z
W474A
W474C	-6.1676	1.37272
W474D
W474E
W474F	-5.49136	1.59782
W474G	-6.83187	0.324392
W474H	-11.4126	1.75683	-8.53616	0.653969
W474I
W474K
W474L	-5.10036	0.860356
W474M
W474N
W474P
W474Q
W474R	-3.96857	0.701667
W474S
W474T
W474V
W474W
W474Y
W474Z	-4.07422	0.263827	0.411846	1.5465
S475A	-0.44525	1.95776	0.0376854	0.676334
S475C	-1.07922	2.81568	0.208007	1.41266
S475D	-1.134	2.94395	-2.07801	1.5041
S475E	-2.5842	3.37243	-1.97003	2.81741
S475F	-2.15502	2.10183	-2.40391	1.05059
S475G	-1.91316	2.2917	-1.11173	0.282063
S475H	-1.24824	1.58324	0.392799	1.49307
S475I	0.101211	1.46143	-2.2475	0.552013
S475K	-0.756362	1.65824	-0.40529	1.66532
S475L	-5.01621	2.93232
S475M	-0.229148	1.13167	-0.244802	2.93159
S475N	-1.34115	1.3606	-1.34722	2.01778
S475P	-4.55862	0.54533
S475Q	-0.189794	1.42969	-0.943175	2.66106
S475R	0.418558	0.890289	-0.348152	1.59622
S475S
S475T	-0.6626	2.53996	-0.8616	0.368082
S475V	-0.670737	0.858707	-1.67086	1.38376
S475W
S475Y	-1.61311	1.92123	-1.04126	0.841859
S475Z
G476A
G476C	-4.73717	0.885148	-3.2765	1.2583
G476D	-6.31323	1.11259
G476E
G476F
G476G
G476H
G476I
G476K
G476L
G476M
G476N
G476P
G476Q
G476R
G476S	-5.40469	0.233103	-3.60983	1.5748
G476T
G476V	-5.28384	1.32351
G476W
G476Y
G476Z
S477A	1.98607	1.45434	-0.0829491	1.28429
S477C	-2.54948	2.46892	-2.41646	1.75516
S477D	-2.00605	1.9252
S477E	-1.96876	3.99886
S477F	-0.787473	0.916647	-0.437308	1.39225
S477G	-4.67904	0.38808	-3.17305	0.663157
S477H	1.1431	0.810639	-1.03774	0.522381
S477I	-1.51768	3.42298	0.274237	0.596252
S477K	0.0790691	0.723204	-1.27673	0.662664
S477L	-1.06299	1.91398	0.0471313	1.91025
S477M	-0.593308	1.7525	0.973103	1.05186
S477N	1.25184	1.09108	-3.8179	2.33714
S477P	-5.15702	1.9373
S477Q	0.130251	2.93635	-1.04983	1.42026
S477R	-0.253743	0.941809	-0.991406	0.543447
S477S
S477T	0.875337	1.42127	-0.00797096	2.18529
S477V	-0.24914	3.27633	0.00917695	0.962111
S477W	-1.43574	2.71234	-0.453189	0.725
S477Y	-1.33105	1.18338	-0.901263	0.951454
S477Z
A478A
A478C	-3.06145	1.98522	-0.827468	0.86641
A478D	-5.31212	1.00119
A478E
A478F
A478G
A478H
A478I	-0.963372	2.31114	-0.550699	0.565181
A478K
A478L	-4.34295	2.32682	-2.81696	1.17493
A478M	-1.76801	1.00521	-0.967079	1.40721
A478N
A478P
A478Q
A478R
A478S	-5.0621	1.88546	-3.20694	1.2583
A478T	-3.86957	0.144773	-3.65967	1.19854
A478V	-3.22987	2.15687	-1.03816	1.97297
A478W
A478Y
A478Z
G479A	1.35012	2.7726
G479C	-3.06373	0.560308	-2.02321	1.71366
G479D	-2.74607	0.213389
G479E
G479F	0.712708	0.715998	-0.333544	0.437926
G479G
G479H	1.77969	0.164135	1.58385	2.10864
G479I	-1.34368	1.03813
G479K	-0.718021	0.508594	-2.31508	0.578079
G479L	-0.714946	2.17208
G479M			-1.63324	1.2236
G479N	-0.375684	0.967254	-2.04616	1.93839
G479P	-2.683	4.78346	-0.517225	0.355103
G479Q	-3.10548	1.57836
G479R	-0.0355483	1.10475	-2.18785	0.779688
G479S	-2.13836	1.27666	-1.07538	1.30105
G479T	-1.4332	3.06936	1.59835	2.05456
G479V	-0.288725	4.3118	1.00969	1.57914
G479W	-1.6232	1.95277	-2.32781	1.3612
G479Y	-1.19263	1.05502	0.344681	2.1881
G479Z
G480A	-3.44187	0.765463
G480C	-3.51839	1.38736	-1.59575	1.56646
G480D	-3.19615	0.21986	-2.74983	1.74583
G480E
G480F	-0.604784	1.68842	-0.85034	0.100794
G480G
G480H	-1.65427	1.2665	-1.88343	0.133067
G480I	-2.62519	1.64077	-1.41893	0.490179
G480K	-1.89929	0.875054	-2.32232	0.538587
G480L	-6.33375	1.4617
G480M	-1.29962	3.05854	-0.00515151	0.672096
G480N	-1.38661	2.47402	-0.975031	0.23127
G480P	-0.780546	1.00352	-0.106568	0.213043
G480Q	-1.40595	4.80597	-2.31499	1.10615
G480R	-1.3019	0.379217	-2.66616	0.111866
G480S	-0.550022	3.45646	-1.46625	1.13342
G480T	0.588186	3.08016
G480V	-1.50648	2.73714	1.22409	0.721363
G480W	-0.629194	2.3195	5.42308	3.17928
G480Y	-0.529	2.9732	-0.892226	0.756919
G480Z
G481A
G481C
G481D	-7.63691	0.655375
G481E	-5.36453	0.204339
G481F
G481G
G481H	-6.85579	0.491427
G481I
G481K
G481L
G481M
G481N	-3.67009	1.71726	-2.41892	0.388705
G481P
G481Q
G481R	-5.89517	0.576089
G481S	-7.55532	1.52119
G481T
G481V	-4.82998	1.10439	-3.51278	0.994642
G481W	-3.09219	0.0530264	-2.20224	0.485616
G481Y			-3.97072	1.74583
G481Z
V482A	-0.36959	2.42066	-2.02406	0.655881
V482C	-3.07584	4.12601	-2.6619	1.0908
V482D
V482E	-2.34784	2.35875	-0.637025	1.75558
V482F	-5.52945	1.91937
V482G	-3.51966	1.59813	-2.73848	2.35242
V482H	-1.3851	2.34585	-0.323626	0.593054
V482I	-1.32018	2.0715	-1.90551	0.542557
V482K	1.02244	0.605981	-0.385653	0.251354
V482L	-3.19243	3.15639	-1.40283	0.894635
V482M	-1.42357	2.31961	0.109402	0.673208
V482N	-4.1532	2.50582	-2.21921	2.17681
V482P
V482Q	-1.9364	1.9798	-1.76678	0.68979
V482R	-2.13585	1.83372	-1.11872	0.702223
V482S	-3.68015	1.69801	-2.6573	0.679158
V482T	-2.02162	3.17731	-0.995358	0.679744
V482V
V482W
V482Y	-4.14157	3.12698	-3.17523	0.944066
V482Z	-4.93597	0.236707	0.903651	2.55564
S483A	-3.30031	1.76406	-1.75631	3.27071
S483C	-6.81099	0.0629244	-3.77186	0.994642
S483D	-0.565715	0.424748	-1.36162	0.822544
S483E	-5.58978	1.93425	-3.99988	1.74583
S483F
S483G	-5.86297	1.32727	-5.34263	1.66509
S483H
S483I	-10.2318	2.06797	-7.83949	0.212081
S483K
S483L
S483M
S483N	-2.18421	1.99382	-1.79793	0.416491
S483P
S483Q
S483R	-5.19266	0.259631	-3.34713	1.5748
S483S
S483T	-1.88802	2.1149	-2.24686	1.40217
S483V
S483W
S483Y
S483Z
V484A	-4.72753	0.710116	-3.59241	1.30545
V484C	-2.87874	2.13139	-2.16571	0.309038
V484D
V484E	-5.96778	0.340017
V484F	-1.60173	1.9742	-0.771544	0.502418
V484G	-6.34077	1.20987
V484H
V484I	-1.83182	2.0898	0.917762	0.355582
V484K
V484L
V484M	-5.9272	0.677531	-4.02503	1.5748
V484N
V484P
V484Q
V484R
V484S
V484T
V484V
V484W
V484Y
V484Z
T485A	-0.480373	2.64791	-0.883033	0.590523
T485C	-0.558494	1.91062	0.47544	0.980356
T485D	-3.0868	2.25719	-0.662381	1.07551
T485E	-0.483002	1.79989	1.08454	0.467909
T485F	-0.351556	2.09367	-2.13724	1.57281
T485G	-2.97148	2.00672	-1.46192	0.294838
T485H	-1.41475	0.72231	-1.59655	0.39496
T485I	-1.57854	3.38578	-1.32077	0.480679
T485K	-1.1396	2.78559	1.04106	3.65983
T485L	-0.219967	2.98964	-0.325722	1.62988
T485M	-0.66693	1.8627	-0.887324	1.80819
T485N	-1.41371	2.0831	0.232838	1.2795
T485P	-1.41926	2.75307	-1.97705	1.00971
T485Q	-2.61833	5.83083	-1.44315	0.445417
T485R	-3.00419	2.46761	-0.293691	1.89741
T485S	-2.16906	2.67188	-2.20235	1.40241
T485T
T485V	-2.06306	2.89447	-1.88339	0.172022
T485W	1.5152	0.328657	1.81446	0.811523
T485Y	-2.17034	2.39001	0.983005	0.713215
T485Z	-7.21634	0.635099
V486A	-2.34982	3.09917	-0.723647	1.24011
V486C	-4.38904	3.78914	-2.4532	0.242748
V486D
V486E
V486F	-5.17138	0.911766
V486G	-6.59994	1.26386	-4.2086	1.52029
V486H
V486I	-3.484	1.53139	-2.10347	0.422642
V486K
V486L	0.172464	1.04471	-0.381727	1.15544
V486M	-1.76025	0.817695	-2.10574	1.37093
V486N
V486P	-4.60198	1.47811	-3.17243	1.31439
V486Q
V486R
V486S	-1.87025	2.39697	-2.75794	0.886866
V486T	2.41201	0.97908	-1.30125	0.216304
V486V
V486W
V486Y
V486Z
S487A	-1.07073	1.60836	0.901344	2.10934
S487C	-3.34418	3.8031	0.250348	0.707739
S487D	-1.21629	2.03875	-0.398437	2.09897
S487E	1.50795	2.031	-0.720078	0.349075
S487F
S487G	-0.40502	0.792219	-0.657868	0.52761
S487H	-1.35162	1.89083	0.702512	0.522481
S487I
S487K	-0.991085	1.37762	-1.10851	1.29921
S487L	-0.783301	1.66673	-0.497942	0.854647
S487M	-0.195605	2.53723	-1.46453	1.10711
S487N	-1.62534	2.35293	0.0508541	1.16015
S487P
S487Q	-1.65766	2.92592	1.0684	0.266896
S487R	1.14487	1.78176	0.40154	2.03961
S487S
S487T	-1.03722	2.10818	-1.7229	1.35779
S487V	-5.58238	1.58951	-5.54584	0.361122
S487W
S487Y
S487Z	-5.11812	1.30438	0.0324642	1.14806
Q488A	-2.39101	4.86299	6.45388	2.86686
Q488C	-2.33953	1.01719	-1.17339	1.82543
Q488D	1.59529	1.30468	0.93475	0.687415
Q488E	-1.9253	0.27954	3.82177	3.19564
Q488F
Q488G	-3.94571	2.44677	-0.0395348	3.115
Q488H	-0.901956	2.06434	0.301178	0.736411
Q488I	-0.553982	0.862173	-3.02807	0.811145
Q488K	-2.48622	1.62836	0.134336	0.737575
Q488L	-1.74887	1.36892	-2.46104	1.28277
Q488M	-3.84352	4.43971	0.858345	0.494317
Q488N	-0.538641	0.964521	-0.981253	4.70293
Q488P	-6.47301	0.618882
Q488Q
Q488R	-0.27322	1.99011	-0.0703522	0.197637
Q488S	-0.519197	0.570636	-1.01202	2.06582
Q488T	-0.995177	2.97854	-0.783263	1.48959
Q488V	-1.05802	2.57417	0.66588	1.60359
Q488W
Q488Y
Q488Z	-4.43973	0.572153	-0.0411725	1.35422
D489A
D489C	-7.26305	0.491427
D489D
D489E
D489F
D489G	-5.78519	0.97852
D489H
D489I
D489K
D489L
D489M
D489N	-5.51207	0.377208	-3.86153	1.5748
D489P	-7.83218	2.25041	-6.16817	0.472657
D489Q
D489R
D489S
D489T
D489V	-6.48908	0.531759
D489W
D489Y	-5.4857	2.02798	-3.7716	1.3487
D489Z
L490A
L490C	-6.8063	0.833087
L490D
L490E
L490F	-5.74127	0.904255
L490G
L490H	-3.00301	0.126446	-2.35669	1.74583
L490I	2.70522	1.83759
L490K
L490L
L490M	-2.17976	2.31117	0.15137	0.23264
L490N
L490P	-3.38808	0.406938	-3.04237	0.989867
L490Q
L490R
L490S
L490T
L490V	-5.70792	2.91569	-3.44141	0.498382
L490W
L490Y
L490Z
R491A
R491C	-4.13881	0.168456	-3.25764	1.38033
R491D
R491E
R491F
R491G
R491H	-3.08535	0.402006
R491I
R491K
R491L	-5.63263	0.955511
R491M
R491N
R491P
R491Q
R491R
R491S	-5.6878	0.674119
R491T
R491V
R491W
R491Y
R491Z
F492A
F492C
F492D
F492E
F492F
F492G
F492H	-1.12818	1.46183	-0.491351	1.69599
F492I
F492K
F492L	-5.06547	0.164163	-3.99391	1.12971
F492M
F492N
F492P
F492Q
F492R
F492S	-5.26483	0.155653
F492T	-9.70527	2.45629	-7.29506	0.199989
F492V
F492W	-1.32135	3.86541	0.770391	1.69165
F492Y	-0.831991	3.39144	-1.29516	0.488412
F492Z
R493A
R493C	-4.65329	0.708473	-3.88066	1.36914
R493D
R493E
R493F
R493G
R493H	-1.27439	0.133292	-1.54035	0.378333
R493I
R493K	-2.90661	1.4749	1.2734	0.525038
R493L	-4.98217	0.602464	-3.60832	1.36914
R493M
R493N
R493P
R493Q	-6.10406	1.6289	-4.21234	0.757575
R493R
R493S	-3.87163	1.87547
R493T
R493V
R493W
R493Y
R493Z
N494A	-2.98231	1.92603	-3.15091	1.40768
N494C	-4.31279	2.09729	-3.6821	1.36456
N494D	-1.89747	2.7622	0.897955	0.911857
N494E
N494F	-6.5415	1.60166	-4.58483	1.74583
N494G
N494H	-4.676	2.78096	-3.6228	1.86707
N494I	-6.14034	0.491427
N494K	-6.10635	1.15339
N494L
N494M	-8.99002	1.15339	-5.90641	0.944066
N494N
N494P	-6.25951	2.17597	-4.03401	1.45279
N494Q
N494R
N494S	-1.10434	1.41884	-1.43543	0.888117
N494T	-3.2404	1.74717	-2.45982	0.378333
N494V
N494W
N494Y	-6.59212	0.274615	-3.91811	1.71366
N494Z
I495A
I495C	-1.8132	3.81264	-1.92369	1.88738
I495D
I495E
I495F	-6.07379	0.292702
I495G
I495H
I495I
I495K
I495L	-0.839998	1.60486	1.26213	2.48427
I495M	-2.62865	1.59029	-0.73484	0.622669
I495N	-6.77961	0.655375	-3.94165	1.74583
I495P
I495Q
I495R
I495S
I495T	-4.9589	0.171023
I495V	-1.24138	2.09307	-1.30644	1.07303
I495W
I495Y
I495Z
W496A
W496C	-4.44627	0.955511	-2.53419	1.30545
W496D
W496E
W496F	-2.07636	1.10218	-0.631758	1.7173
W496G
W496H
W496I
W496K
W496L	-4.37666	1.28392	-2.54616	1.36914
W496M
W496N
W496P	-8.60915	1.60293	-7.09595	0.513522
W496Q
W496R	-3.24857	0.241254	-3.19328	1.36914
W496S
W496T
W496V
W496W
W496Y	-2.74907	2.24427	-0.277055	0.727176
W496Z	-4.54754	0.610585	-0.964844	0.881609
I497A	-7.16521	0.491427
I497C
I497D
I497E
I497F	-5.87397	0.766931
I497G
I497H
I497I
I497K
I497L	0.790394	1.66959	0.490399	0.52604
I497M			-3.97475	1.21163
I497N
I497P
I497Q
I497R
I497S
I497T	-5.64416	0.380736
I497V	-1.49863	2.66928	-0.388384	1.07315
I497W
I497Y
I497Z	-7.30249	0.655375
K498A
K498C	-1.46073	2.67246	-1.98166	1.36992
K498D
K498E	-4.427	0.217628	-3.19747	1.45553
K498F
K498G
K498H	-3.10044	1.569	-3.4468	1.70107
K498I
K498K
K498L	-2.87895	2.55031	-2.81013	1.45553
K498M	-4.49495	0.723382
K498N	-4.68652	2.24834	-2.58505	1.19854
K498P
K498Q			-1.74283	0.923345
K498R	-1.24798	1.9049	-1.89358	2.02316
K498S	-4.07916	2.36064
K498T	-6.38304	0.274615
K498V
K498W
K498Y	-5.04247	1.75683
K498Z	-4.2764	0.517328	-1.2822	0.316684
C499A	-4.05642	0.495223	-1.97093	0.726234
C499C
C499D
C499E
C499F	-4.99951	0.655375	-1.68988	1.50615
C499G	-5.19098	0.311821
C499H
C499I
C499K
C499L
C499M
C499N			-6.59705	1.5748
C499P
C499Q
C499R	-4.79876	1.33052
C499S	-4.95758	3.10374
C499T	-1.81901	3.67911	-0.247989	1.48367
C499V
C499W	-5.40926	0.779727
C499Y	-3.77961	1.02536
C499Z	-5.22501	0.73125	-1.96604	0.455906
A500A
A500C	-4.08272	0.620504
A500D	-5.14715	1.00515
A500E	-4.65973	1.00515
A500F	-6.42811	1.53435
A500G	-2.989	1.76723
A500H	-0.413924	2.53673	-0.13349	0.709686
A500I			-3.55677	1.27472
A500K	-2.09118	0.743239	-2.42601	1.04966
A500L	-4.27001	0.448447	-3.36418	1.50317
A500M	-2.61609	2.04312	-0.700612	0.250692
A500N	-2.97975	1.81263	-0.664425	0.204446
A500P	-4.39872	0.828267
A500Q	-1.88243	2.92041	-3.04962	1.4306
A500R	-0.930819	1.03477	-3.24387	0.425858
A500S	-0.466277	0.506719	-0.726405	0.512558
A500T	-2.17065	0.721834	-0.265045	0.111829
A500V	-3.1601	0.651999	-2.5616	0.278317
A500W
A500Y	-4.49917	3.42366	-3.696	1.71155
A500Z
N501A
N501C
N501D	-3.72395	0.252751	-2.12407	1.5748
N501E
N501F
N501G	-3.90921	2.40521	-2.7145	0.0900456
N501H	-0.990514	0.516932	-2.66051	0.230459
N501I	-5.88636	0.998507
N501K	-1.99352	2.07698	-1.42926	0.781672
N501L
N501M	-10.2318	2.16782	-7.78381	0.553675
N501N
N501P
N501Q
N501R	-2.27196	1.58861	0.323188	3.91612
N501S	-5.1374	0.662486	-2.85419	1.65203
N501T
N501V	-11.3834	1.81306	-8.56363	0.70103
N501W
N501Y	-6.05274	0.872423	-4.57727	1.36914
N501Z
N502A	-0.791939	1.25064	-0.844002	1.66069
N502C	-3.3268	2.28097	-2.36912	1.39413
N502D	-3.79832	3.35484
N502E	1.74321	1.80456
N502F	-5.40092	2.67185	-3.6581	1.31191
N502G	-2.93719	2.21235	-0.112142	1.15029
N502H	-1.43551	2.39407	-0.877601	0.396153
N502I	-6.34565	1.21379
N502K	-1.07872	0.349925	-0.94612	0.321127
N502L	-4.64577	2.47877	-4.11242	1.67903
N502M	-0.581734	3.00255	-1.39275	2.58771
N502N
N502P
N502Q	-0.90492	2.67246	-0.311015	1.00314
N502R	-0.945853	0.80683	-0.774765	0.347657
N502S	0.723016	0.822017	1.31293	2.13582
N502T	-2.23851	3.47342	-0.808946	1.19415
N502V
N502W
N502Y	-2.59737	2.10885	-3.79261	0.689081
N502Z
S503A	-1.02087	1.93054	0.626865	1.07603
S503C
S503D	-2.77964	2.01638
S503E
S503F	-6.61368	0.943132
S503G
S503H
S503I
S503K
S503L
S503M
S503N
S503P	-4.71551	0.542937
S503Q
S503R
S503S
S503T	-1.54928	1.72874	0.503711	0.182107
S503V	-9.82651	1.44545	-7.10941	1.19323
S503W
S503Y
S503Z
W504A			-4.03714	2.00325
W504C	-5.09904	0.531411	-1.67944	0.418628
W504D
W504E
W504F	-1.65081	2.51392	-2.54866	1.2548
W504G
W504H	-3.62942	4.55531	-3.49659	1.10132
W504I
W504K
W504L	-0.911976	2.94003	-0.732873	0.742143
W504M	-1.78127	2.55293	-1.7349	0.965884
W504N
W504P	-6.65492	0.491427
W504Q
W504R	-4.35578	0.39635	-3.25105	1.63609
W504S
W504T
W504V	-4.6125	2.00345	-1.11028	1.98532
W504W
W504Y	-0.478425	2.20192	-0.603124	1.65993
W504Z	-4.81778	0.329328	-1.5377	0.330684
N505A
N505C	-4.34296	1.85411	-5.24961	0.20064
N505D	-4.79207	0.434903
N505E
N505F
N505G
N505H
N505I
N505K
N505L
N505M
N505N
N505P
N505Q
N505R	-6.17254	1.02331
N505S	-4.23097	0.333376	-2.40781	1.2583
N505T
N505V
N505W
N505Y	-4.95796	0.922945
N505Z
F506A	0.617747	0.78865	-0.0931572	2.70992
F506C	-0.445896	1.60808	-0.566818	3.18978
F506D
F506E
F506F
F506G	-2.39192	1.71486	-3.10782	1.58631
F506H	-1.91518	0.137966	-3.15686	0.116873
F506I
F506K
F506L	-3.91266	0.21717	-3.41402	0.944066
F506M	1.8064	1.76809	-0.880884	0.469013
F506N	-1.08458	1.92184	-0.349461	0.737057
F506P	1.46539	0.888786	-0.210159	0.418633
F506Q	-1.96852	1.91507	-0.550201	0.878132
F506R
F506S	-1.24291	1.83767	1.72448	0.885781
F506T	-4.84468	2.38347	-3.61103	0.653463
F506V	-3.53933	2.40085	-2.52073	0.39838
F506W	-1.95387	1.45585	-0.31947	0.6804
F506Y	2.47975	1.7757	-0.580026	0.765697
F506Z
F507A	-2.4969	3.97985
F507C
F507D
F507E
F507F
F507G
F507H	-4.76647	3.01624	-2.21098	0.838545
F507I	-4.72395	0.837198
F507K	-2.6878	0.27624	-4.03601	1.30545
F507L	-2.26474	2.79763	-0.322091	0.659809
F507M	-1.54536	1.63268
F507N
F507P
F507Q	-4.60368	3.78544	-1.4779	1.2194
F507R
F507S	-3.73369	1.44109	-2.3979	0.665091
F507T	-2.79657	2.41644	-1.40933	2.08386
F507V	3.06378	1.52689	0.876073	0.469279
F507W
F507Y	1.65158	1.16276	0.083003	0.23338
F507Z
R508A
R508C	-4.0999	0.431656	-2.99828	0.70103
R508D
R508E
R508F
R508G
R508H	-2.3471	2.23088	1.35127	5.40002
R508I
R508K	-0.83165	2.3306	-1.11506	0.718037
R508L	-6.08299	1.01523
R508M
R508N
R508P
R508Q	-6.71862	0.955511
R508R
R508S	-6.04489	1.14904
R508T
R508V
R508W
R508Y
R508Z
T509A	-2.54185	0.580593	-3.43539	0.663081
T509C	-2.58868	3.47281	-3.01212	0.564728
T509D
T509E
T509F
T509G
T509H
T509I	-5.60831	0.332855	-4.6705	1.16006
T509K
T509L
T509M
T509N
T509P	-3.04848	4.19955	-2.88648	1.56114
T509Q
T509R
T509S	-1.52844	1.01395	-2.93878	0.902351
T509T
T509V	-2.30103	2.077	-1.46968	1.86788
T509W
T509Y
T509Z
G510A
G510C	-5.86458	0.83833
G510D	-4.45817	0.159815	-3.49666	1.05696
G510E
G510F
G510G
G510H
G510I
G510K
G510L	-7.49775	0.635099
G510M
G510N
G510P
G510Q
G510R
G510S	-4.3458	0.685602	-3.67777	1.5748
G510T
G510V	-6.40712	1.09106
G510W
G510Y
G510Z	-7.55812	1.26386
P511A	1.18241	1.39998	-0.473625	1.93558
P511C	-2.97068	2.35679	-2.00667	0.836522
P511D	-2.8924	3.95783	-0.554902	0.70701
P511E	-0.350003	1.65064	-0.761682	0.408881
P511F	-7.23836	0.635099
P511G	-2.5669	1.9875	-0.730535	2.62704
P511H	-4.94034	1.92905	-3.09582	0.190648
P511I	-6.21757	0.83587
P511K
P511L	-5.00361	0.633276	-3.25145	1.01905
P511M	2.66997	2.12689
P511N	-0.240321	1.1908	-0.152622	0.516831
P511P
P511Q	-2.97362	3.0457	-2.49995	0.423525
P511R	-6.71862	0.955511
P511S	-1.89866	2.61038	1.22159	0.722832
P511T	-3.6883	2.67569	-1.29601	0.542697
P511V
P511W
P511Y
P511Z
D512A
D512C	0.236613	0.669871	-1.37356	1.12791
D512D
D512E	-1.79926	1.33923	-2.62422	0.980413
D512F
D512G	-6.42343	0.0648234
D512H
D512I
D512K	-5.81809	2.5043
D512L
D512M
D512N	-3.84617	0.448883	-3.62968	1.11869
D512P
D512Q
D512R	-7.02686	0.655375
D512S
D512T
D512V	-5.38248	0.892961
D512W
D512Y	-5.39385	1.75484
D512Z
G513A	-2.26979	3.24703	0.438766	1.59511
G513C	-12.1305	2.72072	-7.84236	3.45312
G513D	-3.41364	2.22008	-2.16133	0.919984
G513E	-5.90076	0.523201
G513F
G513G
G513H	-7.28395	0.916445
G513I
G513K
G513L
G513M
G513N	-3.04011	3.39468	-3.10456	1.39711
G513P
G513Q
G513R	-6.00023	0.580972
G513S	-4.24499	2.04358	-3.91208	0.923345
G513T
G513V	-5.74185	1.68082
G513W
G513Y
G513Z	-5.07023	0.590721	-1.95824	0.340549
I514A	-2.55206	2.16175	-2.92464	0.884035
I514C	-1.08899	2.06773	-1.45447	0.749088
I514D			1.09799	1.87282
I514E
I514F	-3.69855	4.46869	-0.727633	1.08659
I514G
I514H	-3.14906	4.02108	-1.14945	1.58995
I514I
I514K	-1.08094	2.18353	-0.693508	0.173155
I514L	-1.88166	1.31468	-0.438932	1.91485
I514M	1.43476	1.63936	-1.382	0.353354
I514N	1.26799	0.763029	1.04165	0.552901
I514P
I514Q	-0.95546	2.97007	-1.07094	1.79306
I514R	-0.684893	0.603902	-0.76224	0.315239
I514S	-1.88196	3.10503	-1.7529	0.558871
I514T	-1.74723	3.80807	-1.02533	1.04129
I514V	-3.05186	1.3041	-3.69533	1.17962
I514W
I514Y	-1.00554	1.97133	-1.31889	1.28645
I514Z
Y515A
Y515C	-1.64767	0.231057
Y515D
Y515E
Y515F	-4.9964	0.761483	-3.66525	1.71155
Y515G
Y515H	-5.45875	0.985094
Y515I
Y515K
Y515L
Y515M
Y515N	-6.26395	0.467633
Y515P
Y515Q
Y515R
Y515S
Y515T
Y515V	-9.57072	0.491427
Y515W
Y515Y
Y515Z	-6.97779	0.817728	-2.77929	0.24073
F516A
F516C
F516D
F516E
F516F
F516G
F516H
F516I	-5.55777	0.730717
F516K
F516L	-2.95656	0.146051
F516M
F516N
F516P
F516Q
F516R	-3.36398	1.436	-3.79637	0.79553
F516S	-1.60208	1.02577
F516T
F516V
F516W
F516Y	0.216378	1.41894	-0.258543	0.395494
F516Z
I517A
I517C	-2.81809	1.79979
I517D
I517E
I517F	-0.239593	2.48624	-2.30806	0.811061
I517G
I517H	-4.67303	2.27142
I517I
I517K	-7.51237	0.155907	-4.18525	1.52055
I517L	0.60534	1.87948	0.709326	1.93327
I517M	-5.08885	0.340266
I517N
I517P
I517Q
I517R
I517S	-5.73103	3.73271
I517T	-1.82039	2.89284	-2.34773	0.719358
I517V	-0.459064	2.36563	-0.473259	1.49876
I517W
I517Y
I517Z
A518A
A518C	-3.09401	0.393459	-2.90649	1.22896
A518D	-5.22708	0.594637
A518E
A518F
A518G	-0.977292	1.0245	-1.49404	1.28153
A518H	-0.602285	3.10069	-1.78108	1.14084
A518I
A518K	-1.77662	1.97036	-0.498625	0.373223
A518L	-4.99306	0.779727
A518M	-2.70639	2.74084	1.08479	1.7495
A518N
A518P	-3.96215	2.64981	-4.25372	0.903233
A518Q	-1.47381	3.53685
A518R	0.40409	0.413921	-0.600186	0.452594
A518S	-3.17646	1.56616	-2.27372	1.14406
A518T	-3.62231	0.187861	0.45509	1.07274
A518V	-3.72506	1.33116
A518W
A518Y
A518Z
S519A
S519C	-4.65249	0.655375
S519D
S519E
S519F	-4.2762	0.666247
S519G
S519H
S519I
S519K
S519L
S519M
S519N
S519P	-4.79828	0.571443
S519Q
S519R
S519S
S519T
S519V
S519W
S519Y	-5.37823	0.730717
S519Z
D520A	-3.92099	1.53966	-2.19936	3.21944
D520C	-3.21777	1.86055	-4.17442	0.772273
D520D
D520E	-6.50315	2.37771	-6.8582	0.274142
D520F	-7.20962	1.70365
D520G	-5.76366	0.494044
D520H	-3.4854	2.02723	-3.74443	1.15648
D520I
D520K	-5.95283	0.587856	-4.79425	0.660425
D520L
D520M	-4.65687	5.03844
D520N	-3.24698	3.16152	-3.76796	1.05696
D520P	-4.90469	3.5466
D520Q	-2.4638	2.40239	-1.92059	0.815031
D520R	-7.64286	0.631702	-4.96885	1.01905
D520S	-1.63784	2.64685	-1.25155	0.422783
D520T	-6.51804	0.906987	-3.41031	0.50427
D520V	-5.5477	1.25646	-3.00491	1.44407
D520W	-5.1835	4.57029
D520Y	-6.27858	1.3476	-4.70108	0.885628
D520Z
G521A
G521C	-4.57836	1.66348
G521D	-3.66218	0.83587	1.73191	2.58044
G521E			2.58425	2.10625
G521F	-6.25453	2.50073
G521G
G521H	-0.788259	2.44033	7.24058	2.18763
G521I
G521K	-2.41542	1.79555	3.64833	3.34586
G521L			-0.868376	2.01096
G521M
G521N			1.84439	2.08068
G521P			-1.53736	1.29715
G521Q			-0.63891	2.31714
G521R	-1.73997	1.28484	-1.18546	0.948748
G521S	-4.56799	0.144744	-2.67179	1.50317
G521T
G521V	-4.7583	0.964154	-3.06467	1.45553
G521W
G521Y	-5.15031	2.45591	-1.33582	2.54889
G521Z			-3.94332	2.79638
G522A			-2.85496	1.74617
G522C
G522D
G522E	-5.26987	1.3553
G522F
G522G
G522H	-7.01231	1.02331
G522I
G522K			-6.2202	1.74583
G522L
G522M
G522N
G522P	-10.6155	0.955511	3.02838	3.21889
G522Q			-3.68392	1.80779
G522R	-5.75792	0.308772
G522S
G522T
G522V	-5.28108	1.983
G522W
G522Y
G522Z	-4.96769	1.03484	-3.21088	0.676411
W523A
W523C	-5.98217	0.806957
W523D
W523E
W523F
W523G
W523H
W523I
W523K
W523L	-8.31242	1.77036	-6.32394	0.598845
W523M
W523N	-6.89402	0.779727
W523P
W523Q
W523R	-6.15782	1.14256
W523S
W523T
W523V
W523W
W523Y	-4.13258	0.917524
W523Z	-5.99572	0.787213	-4.15656	1.24819
L524A
L524C	-6.99141	1.57711	-4.58438	1.22896
L524D
L524E
L524F	-6.50822	0.522025
L524G
L524H
L524I	-3.81375	0.746545	-3.11478	0.744361
L524K
L524L
L524M
L524N
L524P
L524Q
L524R
L524S	-5.36624	1.05749
L524T
L524V	-5.00967	0.916445
L524W
L524Y
L524Z
R525A	-6.8664	0.635099
R525C	-6.64284	0.909095
R525D
R525E
R525F
R525G
R525H
R525I
R525K
R525L	-4.88783	1.71263
R525M
R525N
R525P
R525Q	-3.73557	0.10922
R525R
R525S
R525T
R525V
R525W
R525Y
R525Z	-2.52512	0.664141	-2.38472	0.845066
F526A
F526C
F526D
F526E
F526F
F526G
F526H	-6.63823	1.41511
F526I
F526K
F526L	-4.42125	0.453541	-3.04237	0.989867
F526M
F526N
F526P
F526Q
F526R
F526S	-5.19815	0.240314
F526T
F526V	-6.57711	0.578344
F526W
F526Y	-7.10649	0.751393
F526Z
Q527A	-2.51851	4.19451	-1.33314	1.42605
Q527C	-2.49756	2.2512	-2.07914	0.638136
Q527D
Q527E	-1.18319	3.54067	0.984952	2.22188
Q527F
Q527G
Q527H	-4.65909	4.20269	-4.37424	0.798082
Q527I
Q527K	-1.57483	1.77512	-0.535388	1.37235
Q527L	-2.46823	1.86728	-1.42644	1.51843
Q527M	-0.630184	1.56153	0.549103	1.14751
Q527N
Q527P
Q527Q
Q527R	-2.11041	2.87215	-3.75506	1.02711
Q527S	-1.40967	2.64748	1.71609	3.64828
Q527T	-6.37229	0.808972
Q527V	-6.30401	1.40629
Q527W
Q527Y
Q527Z	-5.05393	0.356667	-4.04171	1.21289
I528A
I528C
I528D
I528E
I528F
I528G
I528H
I528I
I528K	-6.58613	0.635099
I528L	-1.95866	1.07302	-0.532043	0.768381
I528M	-4.64012	0.176307
I528N
I528P
I528Q
I528R
I528S
I528T	-6.36803	0.522025
I528V	-1.05977	2.40279	-1.3982	1.39546
I528W
I528Y
I528Z
H529A
H529C	-6.83746	1.66038
H529D
H529E
H529F	-1.0345	2.40733	-0.884937	0.203873
H529G
H529H
H529I
H529K
H529L	-7.35215	0.878571	-4.38939	1.13375
H529M	-4.10524	4.0039
H529N	-5.89374	0.635099
H529P
H529Q
H529R	-4.47566	0.46669
H529S			-4.74123	1.5748
H529T
H529V
H529W
H529Y	-4.49121	1.03445
H529Z	-7.10903	0.779727
S530A	-2.0832	1.97977	-0.197963	1.20357
S530C	-4.71776	0.835624	-3.66663	1.88898
S530D	-1.50061	2.62837	-1.10322	0.936151
S530E	-4.8135	2.94972	-1.12918	2.53918
S530F	-5.8383	0.780178
S530G	-2.63125	2.43523	-1.65408	1.84734
S530H	-3.16818	2.15296	-2.42345	0.601858
S530I
S530K	-0.694045	2.09868	-2.59907	1.70631
S530L	-6.70136	0.808972
S530M			-1.97699	2.30597
S530N	-0.749047	1.5089	-0.160239	1.42266
S530P	-4.98992	0.179041	-4.34695	1.5748
S530Q			-1.2289	2.12936
S530R	-2.79831	2.53558	-2.84862	0.210135
S530S
S530T	-3.05615	3.05416	-1.30778	1.66625
S530V
S530W
S530Y	-5.15212	0.725466
S530Z
N531A	-1.25189	1.45284	-0.894785	1.08142
N531C	-3.59904	2.84028	0.678009	0.557878
N531D	-0.123274	2.19467	0.064907	2.17207
N531E	0.90522	1.62403	-0.680746	1.15297
N531F	-5.82357	2.1059	-6.53882	1.05157
N531G	-2.35265	3.36688	-1.71055	1.27028
N531H	0.919999	0.774061	-0.0574164	0.859069
N531I	-6.43419	0.187707
N531K	-0.648702	1.2676	-0.396973	0.986692
N531L	-3.73138	1.06467	-4.06467	2.34626
N531M	-1.56204	1.58094	-0.0871904	2.55354
N531N
N531P
N531Q	1.99987	0.93222	-0.653634	1.87748
N531R	-1.97007	1.40625	-0.685592	1.90776
N531S	-1.63983	2.12	-0.235359	0.445886
N531T	-8.0872	0.491427
N531V
N531W
N531Y	-3.97284	2.24358	-1.87679	0.408185
N531Z
G532A
G532C	-6.13733	1.73365
G532D	-5.28461	0.78775
G532E
G532F
G532G
G532H
G532I
G532K
G532L
G532M
G532N
G532P
G532Q	-6.73052	0.779727
G532R	-6.71287	0.164713
G532S	-5.829	0.469199
G532T
G532V	-6.63583	1.20055
G532W
G532Y
G532Z	-6.92875	1.38114
L533A	-2.83385	1.8586	-4.50012	1.80028
L533C	-3.06074	3.68298	-1.0843	0.225568
L533D
L533E	-4.97391	1.39293
L533F	0.198843	0.573657	-0.352988	0.882138
L533G
L533H	1.56998	0.383617	-0.453654	0.889857
L533I	-1.13657	2.40559	0.123255	1.0886
L533K	1.47559	1.40624	-0.582752	1.23447
L533L
L533M	1.65007	1.14331	0.728086	1.5883
L533N	-6.14565	1.10405
L533P	-4.7388	0.496999
L533Q	-0.718679	1.85696	-2.27147	0.962195
L533R	-1.96027	1.55029	0.679705	1.06769
L533S	-3.4557	2.31827	-2.95879	1.37259
L533T	-2.65215	3.50081	1.11596	1.88058
L533V	-0.622691	1.131	-0.501106	1.91575
L533W	-0.478521	2.7789	-2.39111	1.10523
L533Y	-0.0302758	1.79631	0.239866	1.14252
L533Z	-8.11207	0.0284925
G534A	-2.73276	3.82974	-1.75972	0.748263
G534C			-0.364389	1.91736
G534D
G534E	-4.69525	2.64008	-1.76095	1.99982
G534F
G534G
G534H
G534I	-3.81416	1.61648	0.0437954	0.660049
G534K	1.2484	1.13288	-2.30379	0.913059
G534L
G534M	-3.04927	4.12116	-0.824146	1.01019
G534N
G534P
G534Q	-0.584957	3.35027	-2.18663	2.83186
G534R	0.411629	0.0947138	-0.668096	0.600407
G534S	-3.08906	1.33927	-2.60353	0.913777
G534T
G534V	-2.0523	1.09807	-1.20732	0.749002
G534W
G534Y
G534Z	-4.69031	1.07504	-3.1771	1.33477
F535A
F535C	-6.15147	0.164713
F535D
F535E
F535F
F535G
F535H
F535I
F535K
F535L	-5.22441	0.357439
F535M
F535N
F535P
F535Q
F535R
F535S	-4.70086	0.234206
F535T
F535V
F535W
F535Y
F535Z
K536A	-0.587998	2.78744	-0.624025	1.34228
K536C	-5.17374	2.31275
K536D
K536E	-3.60856	0.495024	-3.31087	1.2583
K536F
K536G
K536H
K536I
K536K
K536L	-4.19844	3.13393	-2.82887	1.50317
K536M	0.626148	2.95035	-0.353062	1.12741
K536N	-5.92485	0.342876
K536P
K536Q			-2.53689	1.15241
K536R	-1.55569	1.92849	1.21213	1.11537
K536S	-4.42596	1.75484
K536T	0.126831	3.16112	0.937716	1.0159
K536V
K536W
K536Y
K536Z
N537A
N537C
N537D	-5.59831	0.280799
N537E
N537F
N537G
N537H	-3.90247	2.92791
N537I
N537K
N537L
N537M
N537N
N537P
N537Q
N537R
N537S	-5.32343	0.365422
N537T	-3.30656	2.68606	-0.53027	1.00357
N537V	-4.94485	0.542394
N537W
N537Y
N537Z
I538A
I538C
I538D
I538E
I538F	-5.83919	0.655375
I538G
I538H
I538I
I538K
I538L	-2.74164	2.20467	-2.01697	1.29091
I538M
I538N	-5.70914	0.927953
I538P
I538Q
I538R
I538S	-5.36533	0.918655
I538T	-5.18733	0.544645
I538V	-1.04294	2.04057	0.607394	0.614713
I538W	-5.62377	1.25345
I538Y
I538Z
A539A
A539C	-3.72273	1.18021	-3.39798	0.960965
A539D
A539E	-3.6715	0.225007
A539F
A539G	-4.38123	1.76066	-2.67405	1.36992
A539H	-2.11925	2.12979	-2.78175	0.486829
A539I	-2.23028	1.1828	-1.63402	1.3105
A539K	-0.725689	0.943933	-3.11593	0.841187
A539L	-5.51047	3.55234	-3.36935	0.729236
A539M	1.88556	1.68444	-1.35149	0.689642
A539N	-2.652	1.6462	-1.31293	1.86113
A539P	-6.44949	0.502768
A539Q	-1.1307	2.67897	0.396882	1.02663
A539R	-0.283325	1.66994	-4.05442	0.500492
A539S	-2.71032	1.58534	-0.892345	1.78368
A539T	-3.24283	2.08996	-2.97815	1.49462
A539V	0.362182	1.27661	-1.05194	0.578178
A539W	-5.9079	2.26928	-3.94409	1.18295
A539Y
A539Z
D540A	-0.592569	1.38535	-0.595845	1.42649
D540C	-4.12737	2.96301	-3.67799	0.370615
D540D
D540E	-4.65831	1.1653
D540F	-1.91591	0.525855	-3.10582	0.66588
D540G	-0.76214	2.19515	-2.88306	1.21374
D540H	-1.0219	1.60172	-2.35787	0.339739
D540I
D540K
D540L	-6.53307	0.936015
D540M	-5.62052	1.79242	-3.43957	1.48796
D540N	-2.17489	2.7425	-1.03143	0.520273
D540P
D540Q	-5.58196	1.58015
D540R
D540S	-2.97864	2.63257	-1.56392	1.41181
D540T	-1.88403	1.80743	-2.90405	0.761103
D540V	-6.19248	0.0397942
D540W
D540Y	-1.19728	2.06955	-1.46446	1.62268
D540Z
S541A	-0.572581	2.13352	-0.513987	0.627451
S541C	-5.7426	0.832774
S541D
S541E
S541F	-3.18258	4.07587	-0.476132	1.3186
S541G	-1.68818	1.79155	0.557142	0.779197
S541H	-3.34878	0.473241	-5.19151	1.26138
S541I	-4.16163	3.29261
S541K	-4.60937	0.200841	-4.72932	0.497691
S541L
S541M	-0.72882	5.24895
S541N	0.727102	0.794403	-1.28074	0.355676
S541P
S541Q	-0.529478	2.40522	-2.1992	0.991255
S541R	-6.52168	1.26106	-6.19502	0.172641
S541S
S541T			-1.42688	1.56032
S541V
S541W	-0.641039	0.93378	0.661475	1.554
S541Y	-1.53953	3.19737	-0.149425	1.46354
S541Z
R542A
R542C	-0.220366	0.435599
R542D
R542E
R542F
R542G
R542H	-0.869124	1.89453	0.88092	2.45752
R542I
R542K	-2.68195	3.63808
R542L
R542M
R542N
R542P
R542Q
R542R
R542S	-3.29519	0.578344	-0.828224	1.36914
R542T
R542V
R542W
R542Y
R542Z
S543A	-3.38298	1.58528
S543C
S543D
S543E
S543F
S543G
S543H
S543I
S543K
S543L	-2.78973	0.993707
S543M
S543N
S543P	-5.7203	1.1883
S543Q
S543R	-7.5624	0.779727
S543S
S543T	-3.81902	0.387689
S543V
S543W
S543Y
S543Z	-6.26045	0.808289
V544A	-1.81422	0.858125
V544C
V544D
V544E	-3.22908	1.11616
V544F
V544G	-3.94016	0.920807
V544H	0.338742	3.67142	-1.02959	0.839471
V544I	0.416302	0.776233	0.164569	1.12166
V544K	-1.54518	1.49266	-1.48931	0.156104
V544L	-0.617585	3.11089	1.08141	0.981564
V544M	-1.21057	3.89163	0.648341	0.295036
V544N
V544P	-4.70209	0.988003	-2.23932	0.872029
V544Q
V544R	-1.82352	1.73842	0.525733	4.86428
V544S	-2.9384	1.86468
V544T	-2.33947	2.65625
V544V
V544W	-4.4835	1.87331
V544Y
V544Z
P545A
P545C
P545D
P545E
P545F
P545G
P545H	-4.02624	0.282854	-2.93506	0.956048
P545I
P545K
P545L	-5.01686	0.452674
P545M
P545N
P545P
P545Q
P545R
P545S	-5.08094	0.499635
P545T	-4.73189	0.431413
P545V
P545W
P545Y
P545Z
N546A	-0.733617	1.44962	0.622118	0.826622
N546C	-1.26057	3.72326	-1.96573	2.45865
N546D	-4.4517	0.993655
N546E	-2.44715	1.29126
N546F	-2.28525	2.47775
N546G	-4.74652	3.1916	-3.28169	1.08442
N546H	-0.131819	0.467295	-0.469219	0.587809
N546I	2.6984	1.5515	0.410393	1.26347
N546K	0.659151	0.606898	-0.705359	0.810578
N546L	-0.373385	3.81699	-0.572688	1.2307
N546M	-3.67425	1.95087	-1.03339	2.1127
N546N
N546P
N546Q	-1.29455	1.11364	-1.32138	0.345971
N546R	-1.19119	1.87271	-0.499966	0.749851
N546S	-1.14331	1.15757	-0.724327	0.737313
N546T	-1.58472	4.82238	-0.594194	1.27417
N546V	-0.94625	1.71001	0.208516	0.789794
N546W	-6.47717	0.709048	-4.04274	1.13375
N546Y	-2.65293	1.0405	-3.57462	1.71366
N546Z
A547A
A547C	-0.866221	1.0181	-1.4121	2.04237
A547D
A547E	-1.51911	1.68285	0.759496	1.0078
A547F	-5.77417	3.18562	-3.85451	1.54158
A547G	-3.75557	2.49311	-3.0309	1.32903
A547H	-6.53035	2.04131	-4.8752	0.800922
A547I	1.15832	1.3955	0.257977	0.736515
A547K	-1.42331	1.25848	-1.51601	0.818701
A547L	-0.456769	1.944	-0.915804	1.69485
A547M	-1.61108	3.05168	-0.871027	1.73018
A547N
A547P	-5.52889	0.209292
A547Q	-0.0287379	1.36203	-1.55889	1.23746
A547R	-1.94436	1.6388	-0.965791	1.66729
A547S	-1.23605	1.30408	2.9626	2.01988
A547T	1.42288	1.32504	0.998127	0.357652
A547V	-1.13806	1.15031	-1.7015	0.436846
A547W
A547Y	-5.95105	2.23295
A547Z
I548A
I548C
I548D
I548E
I548F	-5.53601	0.695833	-3.40781	1.50615
I548G
I548H
I548I
I548K
I548L	-4.09628	1.0121	-3.17158	0.452651
I548M	-5.5469	2.13161	-3.7472	1.04158
I548N	-3.64079	1.41489
I548P
I548Q
I548R
I548S	-3.45177	1.89668	-2.94855	1.92255
I548T	-5.19538	0.324392
I548V	-5.19812	0.137126	-1.75014	1.62863
I548W
I548Y
I548Z
M549A	-3.02551	4.80563	-1.59089	1.35196
M549C	-1.11075	2.41339	0.261466	1.26799
M549D	-6.74328	1.1637
M549E
M549F	-2.41166	3.81599	-0.82783	0.147706
M549G
M549H	-4.48222	4.20273	-4.29728	0.7932
M549I	-2.00031	1.49833	-0.634613	1.23516
M549K	-4.06975	1.64474	-2.47906	0.660425
M549L	-0.49148	2.33572	-0.359474	1.02183
M549M
M549N
M549P
M549Q
M549R	-3.27916	2.11068	-3.98462	0.388803
M549S	-6.52852	1.34153	-3.79787	1.08011
M549T	-2.68393	1.49869	-1.74283	0.354108
M549V	-0.954059	2.39128	0.933958	1.31732
M549W	-0.699295	2.26371	0.0648883	0.447423
M549Y	-1.21652	3.40345	-0.451253	1.39325
M549Z
V550A	-4.38864	0.897587	-3.93053	0.893782
V550C	-3.58265	2.47537	-2.99938	0.321008
V550D
V550E	-6.20067	0.699649
V550F
V550G	-8.17316	1.11293
V550H
V550I	-4.02802	1.94438	0.71607	0.0490054
V550K
V550L	-1.63392	1.66837	0.131823	1.93686
V550M	-2.50799	2.84448	-1.02509	0.647194
V550N	-10.0357	2.32394	-7.2745	0.378879
V550P
V550Q
V550R
V550S
V550T
V550V
V550W
V550Y
V550Z
E551A	-5.40111	2.15666	-3.23197	0.665091
E551C	-1.02521	2.01516	-1.69014	0.298319
E551D	-3.09857	0.29992
E551E
E551F
E551G	-4.98633	0.409862	-4.1769	0.791627
E551H	-10.3168	1.41046
E551I	-7.92599	0.730717
E551K
E551L			-3.22712	0.710114
E551M	-6.53307	0.393573
E551N
E551P
E551Q	-1.68536	2.12589	-1.83576	2.22254
E551R
E551S
E551T	-6.42991	1.98239	-4.31986	0.973799
E551V	-5.11288	1.33422	-3.81596	0.624278
E551W
E551Y
E551Z	-4.00707	0.478897
N552A	-1.35094	2.42416	-0.550431	2.58731
N552C	-1.79833	3.50061	0.907441	1.44499
N552D	-0.402698	3.01964	-1.76999	1.94642
N552E	-1.4826	2.32161	2.3802	1.87009
N552F	1.35697	1.26626	0.727189	1.39898
N552G	-1.98647	4.42714	-1.27292	2.27302
N552H	-1.39632	2.34104	-0.308593	0.921805
N552I	-1.21147	3.07326	-1.96981	2.08271
N552K	-1.47241	2.12023	-0.256372	0.746812
N552L	-1.23136	1.69844	-1.16945	0.81789
N552M	-0.464191	2.21153	-0.0630992	0.816055
N552N
N552P	-1.52878	2.24966	1.16584	1.63459
N552Q	-2.39338	4.49561	-0.748339	0.509606
N552R	-1.22796	1.95846	-0.965995	2.35643
N552S	-1.0184	0.833289	-1.1707	1.01002
N552T	-0.0341463	2.85112	-1.45265	0.526607
N552V	-2.66546	2.75742	-0.259022	0.592712
N552W	-1.41614	2.72285	-0.030454	1.52672
N552Y	-1.19293	2.23143	0.388518	0.900727
N552Z	-5.67322	1.74035
E553A	-3.03341	0.91234	-0.571531	1.1935
E553C	-1.6883	1.67855	0.583531	0.617447
E553D	-1.82326	2.32223	0.133417	0.539741
E553E
E553F	-2.07897	2.03695	-1.62993	0.295631
E553G	-0.565264	2.75947	0.291444	1.25475
E553H	-1.58736	5.85305	-0.146349	0.695786
E553I	2.43468	1.9368	0.492158	1.97371
E553K	-3.37181	0.900833	-3.14945	1.21163
E553L	-1.50866	1.7913	-1.20189	1.41179
E553M	0.374103	1.08419	-1.40329	0.128463
E553N	-0.937249	0.850422	-1.01377	1.96753
E553P	-5.83596	1.61927	-2.88432	1.0994
E553Q	-1.83953	1.10244	-1.73804	0.874417
E553R	-6.01844	0.661705
E553S	-1.22167	1.74497	0.106616	0.55059
E553T	-0.451072	2.84797	0.0855976	1.10852
E553V	-1.52401	0.971047	-0.789171	0.7546
E553W	-2.63115	1.42995	-1.57849	1.13746
E553Y	-1.2637	1.79398	-2.36035	1.37402
E553Z	-0.486458	2.44096	-0.638469	1.21361
Z554A	-1.87994	1.51528	0.166335	0.258065
Z554C	-0.967038	2.60461	2.00535	1.64429
Z554D	-1.44861	2.34281	0.041615	1.95764
Z554E	1.24968	0.665964	2.3215	2.73007
Z554F	-1.04893	2.08147	-0.37782	1.33321
Z554G	-2.03748	3.49148	-1.16233	0.388538
Z554H	1.75017	0.230825	0.257036	0.333536
Z554I	0.270468	0.909708	-0.754962	1.30751
Z554K	-1.65779	1.69848	-1.18231	0.389891
Z554L	-1.07931	1.94903	-2.68578	2.77001
Z554M	0.379563	3.25673	0.469949	0.499137
Z554N	-0.536668	1.75845	0.460101	1.73898
Z554P
Z554Q	1.06915	0.684115	-2.10815	2.10025
Z554R	-4.12796	1.79189
Z554S	-3.08228	3.01786	0.518115	0.553297
Z554T	-2.96964	3.62925	0.847631	1.28341
Z554V	-1.20787	2.04121	-2.50055	1.19904
Z554W	-1.0597	2.31765	0.534208	0.821712
Z554Y	-0.804844	2.39407	-2.41874	0.769214
Z554Z
